# Transcription factors protect from DNA re-methylation during reprograming of primordial germ cells and pre-implantation embryos

**DOI:** 10.1101/850362

**Authors:** Isaac Kremsky, Victor G. Corces

**Author notes:** Corresponding Author: Victor G. Corces.

## Abstract

A growing body of evidence suggests that certain phenotypic traits of epigenetic origin can be passed across generations via both the male and female germlines of mammals. These observations have been difficult to explain owing to a global loss of the majority of known epigenetic marks present in parental chromosomes during primordial germ cell development and after fertilization. By integrating previously published BS-seq, DNase-seq, ATAC-seq, and RNA-seq data collected during multiple stages of primordial germ cell and preimplantation development, we find that the methylation status of the majority of CpGs genome-wide is restored after global reprogramming, despite the fact that global CpG methylation drops to 10% in primordial germ cells and 20% in the inner cell mass of the blastocyst. We estimate the proportion of such CpGs with preserved methylation status to be 78%. Further, we find that CpGs at sites bound by transcription factors during the global re-methylation phases of germ line and embryonic development remain hypomethylated across all developmental stages observed. On the other hand, CpGs at sites not bound by transcription factors during the global re-methylation phase have high methylation levels prior to global de-methylation, become de-methylated during global de-methylation, and then become re-methylated. The results suggest that transcription factors can act as carriers of epigenetic information during germ cell and pre-implantation development by ensuring that the methylation status of CpGs is maintained after reprogramming of DNA methylation. Based on our findings, we propose a model in which transcription factor binding during the re-methylation phases of primordial germ cell and pre-implantation development allow epigenetic information to be maintained trans-generationally even at sites where DNA methylation is lost during global de-methylation.
