## Supplemental Table 1 for "Transcription factors protect from DNA re-methylation during reprograming of primordial germ cells and pre-implantation embryos"

### Sheet: Sheet1
ARNTL	116	1e-39	12.5461
Atf1	138	1.9e-39	30.2649
ATF4	33	8.6e-08	15.4698
ATF7	101	5.9e-49	73.2214
BATF3	96	1.6e-39	32.9401
Bhlhe40	139	1.3e-31	23.7212
CREB3	322	1.1e-68	25.4865
Creb3l2	163	5.4e-31	16.5171
CTCF	1909	0	29.3801
E2F1	362	3.5e-138	27.3607
E2F6	75	0.0033	64.561
EBF1	69	9.2e-08	10.2464
Egr1	659	2.5e-147	14.8615
EGR1	776	1.1e-225	14.8615
EGR4	365	1.6e-65	84.6514
ERF	97	3.3e-26	21.4061
Esrra	81	0.0019	30.6565
ESRRA	114	5.8e-06	30.6565
Ets1	109	4.5e-18	32.3412
ETS1	184	2.5e-36	32.3412
ETV6	149	1.1e-17	29.5649
Gabpa	256	1.2e-20	27.7392
GABPA	202	1.3e-43	27.7392
Gata6	71	1.4e-23	10.9023
GLIS1	44	0.00057	17.2618
Glis2	58	0.00046	36.0729
GLIS2	128	7.7e-19	36.0729
Gmeb1	106	2.5e-23	15.1003
Hbp1	40	4.2e-06	83.6656
Irf3	84	0.0006	26.41
JUND	93	2.5e-37	328.611
KLF13	593	0	11.9315
KLF16	629	2.9e-257	29.5643
Klf4	599	3.4e-242	19.2375
Klf7	921	0	31.4898
MAFK	59	0.0037	20.4279
Max	296	1e-82	33.7646
MAX	246	6.1e-43	33.7646
Mtf1	83	2.7e-10	32.798
MTF1	68	2.1e-08	32.798
Mycn	111	2.4e-11	13.0283
Nfe2l2	34	0.012	17.9832
NFIA	30	0.045	10.3201
NFIL3	36	5.2e-09	21.0499
NFYA	161	1.3e-113	31.9535
NFYB	115	2.1e-78	22.7719
NRF1	809	0	45.1294
Rara	166	8.3e-12	31.6752
RARA	234	1.8e-44	31.6752
Rarg	86	3.1e-06	15.9362
RARG	212	5.3e-35	15.9362
Rfx1	49	7.3e-15	30.2189
Rxra	169	1.8e-19	39.7802
Smad3	565	5.8e-149	23.0639
SMAD3	48	0.0096	23.0639
Sox13	77	2.1e-09	22.3634
SP2	807	3.4e-281	10.8694
SP3	650	2.1e-241	32.5932
Srebf1	113	1.8e-50	41.6282
SREBF1	39	1e-09	41.6282
SREBF2	123	8.8e-45	75.386
Tcf12	75	1.2e-34	14.9739
Tcf3	62	0.0094	96.5084
TCF3	55	3.6e-14	96.5084
TCF4	49	5.7e-12	21.036
TFE3	161	2.2e-41	16.1374
TFEB	142	2.8e-45	14.9092
THAP1	65	3.7e-10	29.0885
THRA	26	2.5e-06	70.015
USF1	185	3e-64	127.766
USF2	143	5.3e-61	36.2179
XBP1	136	8.4e-29	13.4979
YY1	83	1.3e-08	12.042
ZBTB49	48	1.5e-06	13.4569
Zfp410	347	4.2e-51	40.3295
Zfp740	170	0.00024	36.6281
